# Global ubiquitylation analysis of mitochondria in primary neurons identifies physiological Parkin targets following activation of PINK1

**DOI:** 10.1101/2021.04.01.438131

**Authors:** Odetta Antico, Alban Ordureau, Michael Stevens, Francois Singh, Marek Gierlinski, Erica Barini, Mollie L. Rickwood, Alan Prescott, Rachel Toth, Ian G. Ganley, J. Wade Harper, Miratul M. K. Muqit

## Abstract

Autosomal recessive mutations in PINK1 and Parkin cause Parkinson’s disease. How activation of PINK1 and Parkin leads to elimination of damaged mitochondria by mitophagy is largely based on cell culture studies with few molecular studies in neurons. Herein we have undertaken a global proteomic-analysis of mitochondria from mouse neurons to identify ubiquitylated substrates of endogenous Parkin activation. Comparative analysis with human iNeuron datasets revealed a subset of 49 PINK1-dependent diGLY sites upregulated upon mitochondrial depolarisation in 22 proteins conserved across mouse and human systems. These proteins were exclusively localised at the mitochondrial outer membrane (MOM) including, CISD1, CPT1α, ACSL1, and FAM213A. We demonstrate that these proteins can be directly ubiquitylated by Parkin *in vitro*. We also provide evidence for a subset of cytoplasmic proteins recruited to mitochondria that undergo PINK1 and Parkin independent ubiquitylation including SNX3, CAMK2α and CAMK2β indicating the presence of alternate ubiquitin E3 ligase pathways that are activated by mitochondrial depolarisation in neurons. Finally we have developed an online resource to visualise mitochondrial ubiquitin sites in neurons and search for ubiquitin components recruited to mitochondria upon mitochondrial depolarisation, MitoNUb. This analysis will aid in future studies to understand Parkin activation in neuronal subtypes. Our findings also suggest that monitoring ubiquitylation status of the 22 identified MOM proteins may represent robust biomarkers for PINK1 and Parkin activity *in vivo*.
