## Supplemental Table 2 for "Global ubiquitylation analysis of mitochondria in primary neurons identifies physiological Parkin targets following activation of PINK1"

### Sheet: Sheet1
Gene (Site Position)	Welch's T-test Significant	-Log10(Welch's T-test p-value)	Log2 Ratio (AO/UT)	FC:	Gene (Site Position)
Ddx3x (K491)	+	4.16473	3.33691	10.1044	Ddx3x (K491)
Mapre2 (K155;164)	+	4.86739	3.30367	9.87424	Mapre2 (K155;164)
Camk2b (K227)	+	4.36427	3.28732	9.76297	Camk2b (K227)
Farp1 (K659)	+	4.75402	3.26801	9.63317	Farp1 (K659)
Akt1 (K426)	+	5.19242	3.2172	9.2998	Akt1 (K426)
Mapre2 (K155)	+	4.89684	3.17219	9.01414	Mapre2 (K155)
Mapre2 (K137)	+	4.81415	3.05404	8.30534	Mapre2 (K137)
Ddx3x (K373)	+	4.53308	2.98945	7.94171	Ddx3x (K373)
Farp1 (K742)	+	4.20221	2.96152	7.78944	Farp1 (K742)
Abce1 (K431)	+	4.38475	2.94876	7.72085	Abce1 (K431)
Sh3bp4 (K803)	+	3.65746	2.92554	7.59758	Sh3bp4 (K803)
Akt1 (K297)	+	5.42325	2.92509	7.59521	Akt1 (K297)
Raf1 (K575)	+	4.67351	2.91539	7.54432	Raf1 (K575)
Farp1 (K542)	+	4.63848	2.87232	7.32242	Farp1 (K542)
Hdlbp (K197)	+	3.47111	2.84806	7.20031	Hdlbp (K197)
Akt1 (K182)	+	4.416	2.80618	6.9943	Akt1 (K182)
Raf1 (K493)	+	4.06066	2.8034	6.98084	Raf1 (K493)
Mapre2 (K131)	+	4.61016	2.78953	6.91405	Mapre2 (K131)
Raf1 (K378)	+	4.3777	2.76534	6.79908	Raf1 (K378)
Nono (K245)	+	4.44597	2.64327	6.24746	Nono (K245)
Emd (K116)	+	3.64105	2.57952	5.97741	Emd (K116)
Tyw1 (K355)	+	3.73552	2.50779	5.68748	Tyw1 (K355)
Ddx3x (K264)	+	4.11885	2.47474	5.55867	Ddx3x (K264)
Nsf (K283)	+	5.09936	2.42978	5.38811	Nsf (K283)
Mapre2 (K164)	+	4.2939	2.41532	5.33438	Mapre2 (K164)
Hnrnpa0 (K159)	+	3.32283	2.40841	5.30889	Hnrnpa0 (K159)
Nsf (K566)	+	4.74402	2.40051	5.2799	Nsf (K566)
Akt1 (K39)	+	4.26793	2.39042	5.2431	Akt1 (K39)
Hnrnpf (K87)	+	4.46489	2.36529	5.15256	Hnrnpf (K87)
Eef1a1 (K408)	+	2.81299	2.3632	5.1451	Eef1a1 (K408)
Snap47 (K274)	+	4.19272	2.34806	5.09139	Snap47 (K274)
Pcbp2 (K319)	+	3.53803	2.34451	5.07888	Pcbp2 (K319)
Abce1 (K579)	+	4.25285	2.33963	5.06173	Abce1 (K579)
Psmc5 (K330)	+	4.07422	2.32605	5.01431	Psmc5 (K330)
Eif4a1 (K7)	+	5.26238	2.25258	4.76534	Eif4a1 (K7)
Rae1 (K108)	+	3.58393	2.25227	4.76432	Rae1 (K108)
Gna12 (K73)	+	4.03901	2.25207	4.76366	Gna12 (K73)
Stat1 (K592)	+	2.55033	2.2229	4.66831	Stat1 (K592)
Pelo (K162)	+	4.65036	2.21143	4.63134	Pelo (K162)
Copa (K1028)	+	2.87887	2.14683	4.42854	Copa (K1028)
Emd (K80)	+	3.44145	2.14366	4.41882	Emd (K80)
Camk2b (K69)	+	3.85195	2.0945	4.27078	Camk2b (K69)
Mapre2 (K125)	+	4.17696	2.08485	4.24231	Mapre2 (K125)
Camk2b (K43)	+	3.50094	2.07286	4.2072	Camk2b (K43)
Yes1 (K431)	+	2.80003	2.06514	4.18475	Yes1 (K431)
Asns (K513)	+	4.50582	2.05402	4.15261	Asns (K513)
Cct2 (K223)	+	4.13687	2.02469	4.06904	Cct2 (K223)
Tardbp (K181)	+	3.12712	1.99236	3.97887	Tardbp (K181)
Abce1 (K126)	+	3.68121	1.98786	3.96648	Abce1 (K126)
Mapre2 (K212)	+	4.06336	1.95621	3.88041	Mapre2 (K212)
Pcbp1 (K314)	+	3.29602	1.8838	3.69046	Pcbp1 (K314)
Snx12 (K87)	+	4.39147	1.87448	3.66669	Snx12 (K87)
Armc6 (K328)	+	3.87156	1.8722	3.6609	Armc6 (K328)
Snap47 (K131)	+	3.95335	1.86504	3.64278	Snap47 (K131)
Faf2 (K367)	+	3.97537	1.86352	3.63894	Faf2 (K367)
Igf2bp3 (K26)	+	2.93454	1.85679	3.62201	Igf2bp3 (K26)
Snap47 (K205)	+	3.29417	1.835	3.56771	Snap47 (K205)
Abce1 (K116)	+	2.86024	1.83026	3.55601	Abce1 (K116)
Araf (K452)	+	2.97364	1.77628	3.42542	Araf (K452)
Hnrnph1 (K14)	+	3.25096	1.75401	3.37295	Hnrnph1 (K14)
Ksr2 (K44)	+	2.31569	1.75357	3.37192	Ksr2 (K44)
Abce1 (K169)	+	3.49205	1.73725	3.33399	Abce1 (K169)
Camk2b (K301)	+	3.12548	1.71148	3.27497	Camk2b (K301)
Ogfr (K148)	+	3.5067	1.67926	3.20264	Ogfr (K148)
Tollip (K96)	+	3.0914	1.66827	3.17833	Tollip (K96)
Snap47 (K258)	+	3.58192	1.66481	3.17072	Snap47 (K258)
Hnrnpa0 (K133)	+	2.59518	1.66043	3.16111	Hnrnpa0 (K133)
Pfn1 (K127)	+	3.39163	1.6431	3.12336	Pfn1 (K127)
Nmral1 (K143)	+	3.87559	1.61581	3.06484	Nmral1 (K143)
Camk2b (K292)	+	2.90633	1.59712	3.02539	Camk2b (K292)
Mkrn2 (K342)	+	3.16832	1.57845	2.98649	Mkrn2 (K342)
Gna11 (K52)	+	3.30386	1.55584	2.94005	Gna11 (K52)
Trim28 (K320)	+	3.17401	1.54928	2.92671	Trim28 (K320)
Pcbp2 (K115)	+	3.65602	1.5387	2.90533	Pcbp2 (K115)
Pcbp1 (K351)	+	2.80392	1.53143	2.89072	Pcbp1 (K351)
Abce1 (K210)	+	3.47065	1.53024	2.88834	Abce1 (K210)
Pip5k1c (K351)	+	2.90103	1.52532	2.87851	Pip5k1c (K351)
Eef1a1 (K273)	+	2.22233	1.50848	2.8451	Eef1a1 (K273)
Zwint (K201)	+	2.99501	1.50642	2.84104	Zwint (K201)
Hdlbp (K179)	+	2.34844	1.49893	2.82633	Hdlbp (K179)
Cct6a (K295)	+	2.63623	1.49293	2.8146	Cct6a (K295)
Klhl26 (K320)	+	2.62125	1.41143	2.66001	Klhl26 (K320)
Gsk3b (K183)	+	2.72862	1.40423	2.64676	Gsk3b (K183)
Plekhh3 (K201)*	+	2.45023	1.40067	2.64024	Plekhh3 (K201)*
Pcbp2 (K181)	+	2.52373	1.39809	2.63552	Pcbp2 (K181)
Hnrnpm (K387)	+	1.54964	1.39543	2.63067	Hnrnpm (K387)
Abcf3 (K472)	+	2.90835	1.38513	2.61195	Abcf3 (K472)
Camk2b (K22)	+	1.8451	1.38341	2.60884	Camk2b (K22)
Acsl3 (K679)	+	2.4122	1.37931	2.60144	Acsl3 (K679)
Camk2b (K57)	+	2.07921	1.37438	2.59256	Camk2b (K57)
Zwint (K133)	+	2.8523	1.35456	2.55719	Zwint (K133)
Snap47 (K371)	+	3.14658	1.34506	2.54041	Snap47 (K371)
Elp3 (K275)	+	2.96247	1.32733	2.50938	Elp3 (K275)
Hnrnpm (K68)	+	1.97894	1.3252	2.50568	Hnrnpm (K68)
Nono (K98)	+	3.20172	1.30409	2.46928	Nono (K98)
Snap47 (K313)	+	2.23582	1.29276	2.44996	Snap47 (K313)
Eef1a1 (K154)	+	1.99613	1.28447	2.43593	Eef1a1 (K154)
Nono (K101)	+	3.08649	1.26493	2.40316	Nono (K101)
Nup188 (K566)	+	2.09251	1.264	2.40161	Nup188 (K566)
Akt1 (K158)	+	2.88168	1.2305	2.34648	Akt1 (K158)
Elp2 (K461)	+	2.97508	1.22748	2.34158	Elp2 (K461)
Bzw1 (K60)	+	2.40795	1.22121	2.33142	Bzw1 (K60)
Zwint (K154)	+	1.09338	1.19609	2.29118	Zwint (K154)
Hdlbp (K991)	+	2.31042	1.19574	2.29062	Hdlbp (K991)
Fyn (K355)	+	2.13153	1.19449	2.28864	Fyn (K355)
Rps2 (K58)	+	1.97599	1.18956	2.28083	Rps2 (K58)
Abhd6 (K126)	+	2.585	1.18822	2.27871	Abhd6 (K126)
Kpna1 (K243)	+	2.55846	1.17976	2.26539	Kpna1 (K243)
Snap47 (K152)	+	2.76428	1.16724	2.24582	Snap47 (K152)
Faf2 (K167)	+	2.67399	1.14816	2.21631	Faf2 (K167)
Use1 (K94)	+	1.47085	1.14426	2.21033	Use1 (K94)
Nono (K109)	+	2.77484	1.12751	2.18481	Nono (K109)
Pmvk (K94)	+	1.74762	1.11188	2.16127	Pmvk (K94)
Gsk3b (K150)	+	2.54323	1.11028	2.15888	Gsk3b (K150)
Araf (K22)	+	1.94861	1.10985	2.15823	Araf (K22)
Abcf3 (K468)	+	2.73037	1.09226	2.13208	Abcf3 (K468)
Adcy3 (K428)	+	2.34884	1.0894	2.12786	Adcy3 (K428)
Tecr (K224)	+	2.25217	1.08485	2.12115	Tecr (K224)
Emd (K148)	+	2.11107	1.07913	2.11276	Emd (K148)
Abce1 (K178)	+	1.89838	1.04965	2.07003	Abce1 (K178)
Abce1 (K584)	+	2.66516	1.04752	2.06697	Abce1 (K584)
Srebf2 (K649)	+	2.15092	1.02559	2.03579	Srebf2 (K649)
Dnajb6 (K29)	+	1.76086	1.02293	2.03204	Dnajb6 (K29)
Ctnnd2 (K276)	+	1.78316	1.01474	2.02054	Ctnnd2 (K276)
